# DNA methylation reveals molecular heterogeneity and urate excretion-associated subtypes of gout

**DOI:** 10.64898/2026.10.19.760079

**Authors:** Guangmin Zheng, Aichang Ji, Wenrui Shi, Xinde Li, Xiuyan Ruan, Xiaopeng Ji, Xiangdong Fang, Changgui Li, Hongzhu Qu

**Author notes:** **Corresponding author:** Hongzhu Qu, Changgui Li, Xiangdong Fang. These authors contributed equally (Guangmin Zheng, Aichang Ji).

## Abstract

**Background:** The molecular heterogeneity among gout patients remains largely unexplored, hindered the precise treatment for gout. Common indices for gout subtyping are cumbersome to measure, resulting in poor patient compliance.

**Methods:** We elucidated the molecular heterogeneity of gout and developed a simple, reliable classification method for gout subtypes based on genome-wide DNA methylation, to facilitate individualized treatment. Genome-wide DNA methylation profiling was conducted in two independent cohorts, comprising a discovery cohort (n = 108) and a validation cohort (n = 100) representing four clinical gout subtypes.

**Results:** We identified two gout subgroups associated with the fractional excretion of uric acid (FE_UA_) but not with 24-hour urinary uric acid levels (UUE) based on unsupervised clustering of whole-genome DNA methylation profiles, highlighting the contribution of epigenetic regulation to molecular heterogeneity in urate metabolism. Enrichment analysis links FE_UA_-associated subtypes to renal cell types, calcium related pathways and extended to the circulating immune compartment, with neutrophil- versus memory B cell-skewed leukocyte composition. A methylation-based classification model using 18 LASSO-selected CpGs with an XGBoost classifier effectively distinguished patients with high and low uric acid excretion, achieving excellent predictive performance (training cohort: AUC = 0.96, AP = 0.91; validation cohort: AUC = 0.86, AP = 0.85), outperforming the published model with clinical characteristics and SNPs. The signature site-associated genes *NEK1* and *TRPS1* display significant expression differences among urate-stratified patients and immune cells groups. *TRPS1* may affect the AP-1/NF-κB inflammatory programme.

**Conclusions:** These findings reveal distinct DNA methylation signatures underlying gout heterogeneity and demonstrate the feasibility of DNA methylation markers for gout subtype classification. The proposed methylation-based model provides a promising approach for personalized management of gout.
