## Supplementary material for "DNA methylation reveals molecular heterogeneity and urate excretion-associated subtypes of gout": Table S5

### Sheet: Sheet1
Table S5 Marker genes for integrated and annotated cell clusters
Cluster	Gene	P.val	Avglog2FC	P.val.adj
B-cells	IGKC	0	7.477	0
B-cells	BANK1	0	5.063	0
B-cells	AFF3	0	4.516	0
B-cells	RALGPS2	0	4.401	0
B-cells	IGHM	0	4.38	0
B-cells	IGLC2	0	4.204	0
B-cells	IGHA1	0	3.587	0
B-cells	OSBPL10	0	3.475	0
B-cells	MS4A1	0	3.438	0
B-cells	EBF1	0	3.415	0
CD4+ T-cells	LEF1	0	2.84	0
CD4+ T-cells	INPP4B	0	2.371	0
CD4+ T-cells	TSHZ2	0	2.173	0
CD4+ T-cells	CAMK4	0	2.118	0
CD4+ T-cells	AC139720.1	0	2.081	0
CD4+ T-cells	PRKCA	0	1.995	0
CD4+ T-cells	SERINC5	0	1.874	0
CD4+ T-cells	IL7R	0	1.854	0
CD4+ T-cells	NELL2	0	1.741	0
CD4+ T-cells	PDE3B	0	1.676	0
CD4+ T-cells	CCL5	0	2.05	0
CD4+ T-cells	GZMK	0	1.966	0
CD4+ T-cells	TRGC2	0	1.718	0
CD4+ T-cells	A2M	0	1.582	0
CD4+ T-cells	PZP	0	1.511	0
CD4+ T-cells	THEMIS	0	1.417	0
CD4+ T-cells	GZMH	0	1.327	0
CD4+ T-cells	SAMD3	0	1.278	0
CD4+ T-cells	GZMA	0	1.251	0
CD4+ T-cells	PPP2R2B	0	1.248	0
CD4+ T-cells	CD8A	0	1.247	0
Mono-Macro	LYZ	0	5.462	0
Mono-Macro	S100A9	0	5.156	0
Mono-Macro	VCAN	0	5.025	0
Mono-Macro	S100A8	0	4.427	0
Mono-Macro	PLXDC2	0	4.353	0
Mono-Macro	SLC8A1	0	4.302	0
Mono-Macro	CTSS	0	3.697	0
Mono-Macro	CD36	0	3.633	0
Mono-Macro	RBM47	0	3.58	0
Mono-Macro	MNDA	0	3.461	0
Neutrophils	CRISP3	0	2.23	0
Neutrophils	MMP8	0	2.098	0
Neutrophils	VNN1	1.94e-162	0.802	3.89e-159
Neutrophils	AL136441.1	1.99e-140	0.272	3.98e-137
Neutrophils	LPAR1	1.63e-137	0.992	3.26e-134
Neutrophils	STEAP4	6.8e-135	1.028	1.36e-131
Neutrophils	FAM198B-AS1	8.76e-133	0.709	1.75e-129
Neutrophils	TMTC1	3.31e-132	0.721	6.61e-129
Neutrophils	SEMA3C	2.59e-130	1.017	5.18e-127
Neutrophils	TMEM144	6.17e-127	0.652	1.23e-123
NK cells	GNLY	0	3.402	0
NK cells	GZMB	0	2.771	0
NK cells	NKG7	0	2.897	0
NK cells	KLRF1	0	2.711	0
NK cells	MYOM2	0	2.703	0
NK cells	LINGO2	0	2.564	0
NK cells	PRF1	0	2.518	0
NK cells	KLRD1	0	2.505	0
NK cells	FGFBP2	0	2.456	0
NK cells	SPON2	0	2.426	0
CD8+ T-cells	CCL5	0	2.05	0
CD8+ T-cells	GZMK	0	1.966	0
CD8+ T-cells	TRGC2	0	1.718	0
CD8+ T-cells	A2M	0	1.582	0
CD8+ T-cells	PZP	0	1.511	0
CD8+ T-cells	THEMIS	0	1.417	0
CD8+ T-cells	GZMH	0	1.327	0
CD8+ T-cells	SAMD3	0	1.278	0
CD8+ T-cells	GZMA	0	1.251	0
CD8+ T-cells	PPP2R2B	0	1.248	0
