## Supplementary material for "DNA methylation reveals molecular heterogeneity and urate excretion-associated subtypes of gout": Table S7

### Sheet: Sheet1
Table S7. Overlap of GWAS-associated genes and KEGG pathway genes related to uric acid or gout subtypes
Cluster	category	subcategory	ID	Description	GeneRatio	BgRatio	pvalue	p.adjust	qvalue	geneID	Count	overlap_n	overlap_genes	overlap_pval
hyper	Environmental Information Processing	Signal transduction	hsa04020	Calcium signaling pathway	31/500	253/8776	4.16143e-05	0.00259673	0.00246182	ADRA1A/ADRA1D/ASPH/BDKRB1/CAMK2D/CD38/CHRM3/EGFR/ERBB4/FGF20/FGF5/FGF7/GRIN2B/GRIN3A/GRM5/HTR2A/HTR7/KDR/LHCGR/MCOLN2/PDE1A/PDGFC/PDGFRA/PLCB1/PLCZ1/PPP3CA/PTGFR/RYR2/SLC8A1/STIM2/TACR3	31	3	ERBB4/FGF5/PDE1A	0.05
