## Supplementary material for "DNA methylation reveals molecular heterogeneity and urate excretion-associated subtypes of gout": Table S8

### Sheet: Sheet1
Table S8. Overlap of GWAS-associated genes and GO pathway genes related to uric acid or gout subtypes.
ID	ONTOLOGY	Description	GeneRatio	BgRatio	pvalue	p.adjust	qvalue	gene	Count	overlap_n	overlap_genes	overlap_pval
GO:0034765	BP	regulation of monoatomic ion transmembrane transport	53/1054	454/18870	3.0292e-07	8.15493e-05	7.02842e-05	AKAP6/AKAP9/ANK3/ASIC2/BDKRB1/CABP1/CACNA2D1/CACNB4/CALCR/CAMK2D/CHD7/CLIC5/DPP10/DPP6/FGF12/FKBP1A/FKBP1C/FYN/GRIN2B/GRM5/KCNC2/KCND2/KCNH7/KCNH8/KCNIP4/KCNJ16/KCNJ2/KCNJ5/KCNN2/KCNQ5/KCNV1/LHCGR/OPRK1/PDE4B/PDE4D/PPP3CA/PRKD1/PRNP/RELN/RGS7/RYR2/SCN2A/SCN3A/SCN5A/SESTD1/SLC8A1/SNCA/STAC/STIM2/TMC1/TRPC1/UTRN/XCL1	53	5	AKAP6/CLIC5/DPP6/KCNJ2/RELN	0.02
GO:1902495	CC	transmembrane transporter complex	42/1102	394/19886	3.85165e-05	0.000744194	0.000613947	AKAP6/AKAP9/BEST3/CACNA2D1/CACNB4/CLIC5/CNGB3/CNTNAP2/DPP10/DPP6/FKBP1A/GABRA1/GABRA2/GABRB1/GABRB2/GABRG2/GLRA3/GRIA2/GRIA4/GRID2/GRIK2/GRIN2B/GRIN3A/KCNC2/KCND2/KCNIP4/KCNJ16/KCNJ2/KCNJ5/KCNQ5/KCNV1/OLFM3/PDE4B/PDE4D/RYR2/SCN2A/SCN3A/SCN5A/SLC17A8/TRPC1/UNC80/UQCRB	42	4	AKAP6/CLIC5/DPP6/KCNJ2	0.03
GO:0010959	BP	regulation of metal ion transport	48/1054	398/18870	4.22968e-07	0.000102907	8.86914e-05	AKAP6/AKAP9/ANK3/BDKRB1/CABP1/CACNA2D1/CACNB4/CALCR/CAMK2D/CHD7/CNTN1/CTNNB1/DPP10/DPP6/FCRL3/FGF12/FKBP1A/FKBP1C/FYN/HTR2A/IL16/KCNC2/KCNIP4/KCNJ2/KCNN2/LHCGR/NKAIN2/OPRK1/PDE4B/PDE4D/PPP3CA/PRKD1/PRNP/PTGS2/RGS7/RYR2/SCN5A/SEMG1/SESTD1/SLC8A1/SNCA/STAC/STC1/STIM2/TMC1/TRPC1/UTRN/XCL1	48	4	AKAP6/DPP6/KCNJ2/STC1	0.04
GO:0043270	BP	positive regulation of monoatomic ion transport	25/1054	214/18870	0.000392209	0.0134641	0.0116042	AKAP6/AKAP9/ANK3/BDKRB1/CACNA2D1/CALCR/CNTN1/FGF12/KCNC2/KCNJ2/LHCGR/OPRK1/P2RY1/P2RY12/PPP3CA/RELN/RGS7/RYR2/SCN5A/SNCA/STAC/STC1/STIM2/TRPC1/XCL1	25	4	AKAP6/KCNJ2/RELN/STC1	0.004
